# Transcriptomically-measured gene expression predicts physiological variation across single neurons in humans and mice

**DOI:** 10.1101/2024.08.26.609746

**Authors:** Rennie M. Kendrick, Scott W. Linderman, Scott F. Owen

## Abstract

Single-cell transcriptomics measures the molecular landscape of individual neurons with unprecedented efficiency and scale. This insight has the potential to advance our understanding of the molecular basis of neuronal function, and to identify druggable targets for disease treatments. However, transcriptomics also suffers from greater measurement noise than traditional techniques (e.g., RT-PCR), which raises questions about its ability to offer insight into function at true single-cell resolution. We tested if transcriptomic data could yield insight into function of individual neurons in human and mouse neocortex by analyzing two datasets collected via Patch-Seq, a powerful technique for obtaining transcriptomic and physiology data from the same neuron. We found that computational models trained on single-cell transcriptomic data robustly predicted physiology of individual neurons. Critically, models trained on single cells outperformed those trained on cell type averages when predicting single-cell physiology.

Thus, the standard approach of denoising single-cell transcriptomic data by averaging on cell types sacrifices functionally-relevant information. Our analysis also revealed novel relationships between gene expression and physiology, including a potential molecular substrate of human-mouse cross-species differences in the speed of single-neuron computation. Broadly, our findings highlight the promise of Patch-Seq for generating new insight into the molecular basis of neuronal function.
