## Supplemental Table S9 for "Transcriptomically-measured gene expression predicts physiological variation across single neurons in humans and mice"

### Sheet: Sheet1
Supplemental Table S9. Genes used in physiology models. To be included, genes had to be expressed at non-zero levels in at least 1% of cells in the dataset.
Dataset
Mouse			Human
Ion channels	Synapse	GPCR	Ion channels
CACNA1A	BET1	ACKR1	BSND
CACNA1B	BET1L	ACKR2	CACNA1A
CACNA1C	BNIP1	ACKR3	CACNA1B
CACNA1D	CDH1	ACKR4	CACNA1C
CACNA1E	CDH10	ADCYAP1R1	CACNA1D
CACNA1F	CDH11	ADORA1	CACNA1E
CACNA1G	CDH12	ADORA2A	CACNA1F
CACNA1H	CDH13	ADORA2B	CACNA1G
CACNA1I	CDH15	ADORA3	CACNA1H
CACNA1S	CDH16	ADRA1A	CACNA1I
CACNA2D1	CDH17	ADRA1B	CACNA1S
CACNA2D2	CDH18	ADRA1D	CACNA2D1
CACNA2D3	CDH19	ADRA2A	CACNA2D2
CACNA2D4	CDH2	ADRA2C	CACNA2D3
CACNB1	CDH20	ADRB1	CACNA2D4
CACNB2	CDH22	ADRB2	CACNB1
CACNB3	CDH23	ADRB3	CACNB2
CACNB4	CDH24	AGTR2	CACNB3
CACNG1	CDH26	BDKRB2	CACNB4
CACNG2	CDH3	C3AR1	CACNG1
CACNG3	CDH4	C5AR1	CACNG2
CACNG4	CDH5	C5AR2	CACNG3
CACNG5	CDH6	CALCR	CACNG4
CACNG6	CDH7	CALCRL	CACNG5
CACNG7	CDH8	CASR	CACNG6
CACNG8	CDH9	CCKBR	CACNG7
CLCA2	DLG1	CCR1	CACNG8
CLCN1	DLG2	CCR10	CLCA1
CLCN2	DLG3	CCR4	CLCA2
CLCN3	DLG4	CCR5	CLCA3P
CLCN5	DLG5	CCR6	CLCA4
CLCN6	DLGAP1	CCR7	CLCN1
CLCN7	DLGAP2	CCR9	CLCN2
CLCNKA	DLGAP3	CCRL2	CLCN3
CLCNKB	DLGAP4	CELSR1	CLCN4
CNGA1	DLGAP5	CELSR2	CLCN5
CNGA2	DNM1	CELSR3	CLCN6
CNGA3	DOC2A	CHRM1	CLCN7
CNGA4	DOC2B	CHRM2	CLCNKA
CNGB1	ESYT1	CHRM3	CLCNKB
CNGB3	ESYT2	CHRM4	CNGA1
DPP10	ESYT3	CHRM5	CNGA3
DPP6	FYN	CMKLR1	CNGA4
HCN1	GOSR1	CNR1	CNGB1
HCN2	GOSR2	CNR2	CNGB3
HCN3	GPHN	CRHR1	DPP10
HCN4	NLGN1	CRHR2	DPP6
KCNA1	NLGN2	CX3CR1	HCN1
KCNA2	NLGN3	CXCR4	HCN2
KCNA3	NSMF	CXCR5	HCN3
KCNA4	PRR7	CXCR6	HCN4
KCNA5	RAPSN	CYSLTR1	KCNA1
KCNA6	RIMS1	DRD1	KCNA2
KCNAB1	RIMS2	DRD2	KCNA3
KCNAB2	RIMS3	DRD3	KCNA4
KCNAB3	RIMS4	DRD4	KCNA5
KCNB1	RPH3A	DRD5	KCNA6
KCNB2	SEC22A	EDNRA	KCNA7
KCNC1	SEC22B	EDNRB	KCNAB1
KCNC2	SEC22C	F2R	KCNAB2
KCNC3	SHANK1	F2RL2	KCNAB3
KCNC4	SHANK2	F2RL3	KCNB1
KCND1	SHANK3	FFAR4	KCNB2
KCND2	SLITRK1	FPR1	KCNC1
KCND3	SLITRK2	FPR2	KCNC2
KCNE2	SLITRK3	FSHR	KCNC3
KCNE4	SLITRK4	FZD1	KCNC4
KCNF1	SLITRK5	FZD2	KCND1
KCNG1	SLITRK6	FZD3	KCND2
KCNG2	SNAP23	FZD4	KCND3
KCNG3	SNAP25	FZD5	KCNE1
KCNG4	SNAP29	FZD6	KCNE2
KCNH1	SNAP47	FZD7	KCNE3
KCNH2	SNAP91	FZD8	KCNE4
KCNH3	SNAPIN	FZD9	KCNE5
KCNH4	STX11	GABBR1	KCNF1
KCNH5	STX12	GABBR2	KCNG1
KCNH6	STX16	GALR1	KCNG2
KCNH7	STX17	GALR2	KCNG3
KCNH8	STX18	GCGR	KCNG4
KCNIP1	STX19	GIPR	KCNH1
KCNIP2	STX1A	GLP1R	KCNH2
KCNIP3	STX1B	GLP2R	KCNH3
KCNIP4	STX2	GNRHR	KCNH4
KCNJ10	STX3	GPR119	KCNH5
KCNJ11	STX6	GPR12	KCNH6
KCNJ12	STX7	GPR132	KCNH7
KCNJ13	STX8	GPR135	KCNH8
KCNJ14	SV2A	GPR139	KCNIP1
KCNJ15	SV2B	GPR141	KCNIP2
KCNJ16	SV2C	GPR142	KCNIP3
KCNJ2	SYDE1	GPR146	KCNIP4
KCNJ3	SYDE2	GPR149	KCNJ1
KCNJ4	SYN1	GPR150	KCNJ10
KCNJ5	SYN2	GPR151	KCNJ11
KCNJ6	SYN3	GPR152	KCNJ12
KCNJ9	SYNDIG1	GPR153	KCNJ13
KCNK1	SYNDIG1L	GPR156	KCNJ14
KCNK10	SYNGAP1	GPR158	KCNJ15
KCNK12	SYNGR1	GPR160	KCNJ16
KCNK13	SYNGR2	GPR161	KCNJ18
KCNK15	SYNGR3	GPR162	KCNJ2
KCNK18	SYNGR4	GPR17	KCNJ3
KCNK2	SYNJ2BP	GPR171	KCNJ4
KCNK3	SYNPO	GPR173	KCNJ5
KCNK4	SYNPR	GPR174	KCNJ6
KCNK5	SYP	GPR176	KCNJ9
KCNK6	SYPL2	GPR179	KCNK1
KCNK7	SYT1	GPR18	KCNK10
KCNK9	SYT10	GPR182	KCNK12
KCNMA1	SYT11	GPR183	KCNK13
KCNMB1	SYT12	GPR19	KCNK15
KCNMB2	SYT13	GPR20	KCNK17
KCNMB3	SYT14	GPR21	KCNK18
KCNMB4	SYT15	GPR22	KCNK2
KCNN1	SYT16	GPR25	KCNK3
KCNN2	SYT17	GPR26	KCNK4
KCNN3	SYT2	GPR27	KCNK5
KCNN4	SYT3	GPR3	KCNK6
KCNQ1	SYT4	GPR34	KCNK7
KCNQ2	SYT5	GPR35	KCNK9
KCNQ3	SYT6	GPR37	KCNMA1
KCNQ4	SYT7	GPR37L1	KCNMB1
KCNQ5	SYT9	GPR39	KCNMB2
KCNS1	SYTL1	GPR4	KCNMB3
KCNS2	SYTL2	GPR45	KCNMB4
KCNS3	SYTL3	GPR52	KCNN1
KCNT1	SYTL4	GPR55	KCNN2
KCNT2	SYTL5	GPR6	KCNN3
KCNU1	TC2N	GPR61	KCNN4
KCNV1	USE1	GPR62	KCNQ1
KCNV2	VAMP1	GPR63	KCNQ2
SCN10A	VAMP2	GPR68	KCNQ3
SCN11A	VAMP3	GPR75	KCNQ4
SCN1A	VAMP4	GPR82	KCNQ5
SCN1B	VAMP5	GPR83	KCNS1
SCN2B	VAMP8	GPR84	KCNS2
SCN3A	VAPA	GPR85	KCNS3
SCN3B	VAPB	GPR87	KCNT1
SCN4A	VTI1A	GPR88	KCNT2
SCN4B	VTI1B	GPRC5A	KCNU1
SCN5A	YKT6	GPRC5B	KCNV1
SCN8A		GPRC5C	KCNV2
SCN9A		GPRC5D	SCN10A
VDAC1		GRM1	SCN11A
VDAC2		GRM2	SCN1A
VDAC3		GRM3	SCN1B
