## Supplemental Table S1 for "Transcriptomically-measured gene expression predicts physiological variation across single neurons in humans and mice"

### Sheet: Sheet1
Supplemental Table S1. Sample sizes by dataset, cell type, and physiology feature.
	Mouse						Human
Physiology feature	Full	Sst	Pvalb	Vip	Lamp5	Sncg	Full
Spike width	3484	1463	770	662	427	124	282
Rheobase	3691	1590	785	713	431	132	316
Membrane time constant (tau)	3689	1590	783	713	431	132	315
FI slope	3691	1590	785	713	431	132	315
AHP	3690	1589	785	713	431	132	282
Adaptation	3380	1419	725	658	417	124	277
V_rest	3691	1590	785	713	431	132	315
R_acc	3671	1581	779	708	431	132	317
