## Supplemental Table S2 for "Transcriptomically-measured gene expression predicts physiological variation across single neurons in humans and mice"

### Sheet: Sheet1
Supplemental Table S2. Model coefficients for pooled mouse interneuron dataset across physiology feature models and gene sets. Average cell type coefficients for physiology feature models with mean R > 0.5 across train test splits for mouse interneuron dataset. Genes with coefficients with consistent non-zero sign across 80% of train-test splits displayed, and coefficient values are averaged acro…
Mouse Interneuron (Gouwens et al. 2020): ion channels								Mouse Interneuron (Gouwens et al. 2020): synaptic proteins								Mouse Interneuron (Gouwens et al. 2020): GPCR
Gene	Spike Width Avg Coeff	Rheobase Avg Coeff	Tau Avg Coeff	FI slope Avg Coeff	AHP Avg Coeff	Cluster		Gene	Spike Width Avg Coeff	Rheobase Avg Coeff	Tau Avg Coeff	FI slope Avg Coeff	AHP Avg Coeff	Cluster		Gene	Spike Width Avg Coeff	Rheobase Avg Coeff	Tau Avg Coeff	FI slope Avg Coeff	AHP Avg Coeff	Cluster
CACNA2D3	-0.101669	-1	0.795588	-1	0.172786	1		SYNPR		-1	1	-1	0.518186	1		OPRD1	-0.850639	0.375195	-0.0999119	0.797527	-1	1
CACNA1E	0.376114	-0.172524	0.241455	-0.880388		1		STX2	0.0857659	-0.0580353	0.290515	-0.240297		1		DRD1	-0.171117	0.358021	-0.0837734	0.494086	-0.127598	1
CACNA1G	0.0533382	-0.192228		-0.356486	0.221603	1		SYT14			0.285633		-0.155879	1		GPR176	-0.392798	0.362724	-0.143687	0.543565		1
KCNT2	0.049155	-0.130594		-0.392049	0.34886	1		VTI1B			0.289672		0.120524	1		GPR22	-0.386285	0.259726	-0.0815772	0.32892	-0.208096	1
KCNB1		-0.21108	0.184802	-0.306748		1		SYNDIG1L			0.194465	-0.0937615		1		LPAR6	-0.229741	0.367372	-0.0387872	0.233214	-0.201486	1
KCNF1	-0.10627	-0.318099		-0.466166		1		SYNGR3			0.316982			1		GPR83	-0.236357	0.378838	-0.0675447	0.432442	-0.426885	1
KCNMB4	0.159506	-0.230743	0.496262		-0.287787	1		CDH15			0.221194			1		GRM3	-0.264167	0.200998	0.0734414	0.440568	-0.287243	1
CACNA1B	0.228809	-0.316866	0.250458	-0.132758	0.300814	1		DLG2			0.260707			1		GPRC5B	-0.313108	0.352119	0.0630275	0.810313	-0.452473	1
SCN3B	0.196692	-0.294667	0.303999	-0.0672923	0.0679859	1		SYNDIG1			0.6759	-0.120479	0.190248	1		GRM5		0.479025	-0.292251	0.726985	-0.425815	1
KCND2	0.211306	-0.22424	0.390002	-0.370918		1		CDH4	-0.0277908	-0.0996916	0.526389			1		CCKBR	-0.200516	0.58084	-0.182946		-0.438901	2
KCND3	0.491292	-0.269191	0.404734	-0.11191		1		DOC2A	0.0950839	-0.0724277	0.425159			1		F2RL2	-0.244929	0.550685				2
KCNN3	0.564819	0.118451	0.67133			1		SYTL5	-0.0415418	-0.0355728	0.339202	0.107845	-0.579921	1		TACR3	-0.42016	0.539424	-0.0501322			2
CACNA1C	0.520138		0.0931556	-0.233945		1		CDH18	-0.441641		0.497593	0.0417915		1		GABBR2	0.266361	0.512092	-0.169744			2
KCNC4	0.822366	-0.0595832	0.284082	-0.0696226	-0.102993	1		CDH8	-0.249658	-0.0673352	0.390706		-0.191599	1		MC1R	-0.140537	0.300834	-0.121248			2
KCNC3	-0.6654	0.305817		0.258801	-0.129178	2		SV2B	0.191355		0.822792	-0.318205		1		GPR68	-0.22206	0.273676	-0.0701984	0.155655		2
KCNQ3	-0.525464	0.310122				2		SYT1			0.919714	-0.391956		1		LGR5	-0.142185	0.235198		0.105808		2
KCNA1	-0.31498	0.281237	-0.282187		-0.201883	2		RPH3A	0.4847	-0.0942706	0.336801	-0.817352	0.574128	1		GPR12		0.131308	-0.0278413	0.103435		2
SCN1A	-0.443201	0.357148	-0.442591		-0.273449	2		CDH11	0.200837	-0.121099	0.358042	-0.240978	0.472641	1		CELSR2		0.138589	-0.034917	-0.0986309		2
KCNJ3	-0.506399		-0.474588	0.245581	-0.182609	2		SYT5	0.601399	-0.258516	0.518125	-0.267515	0.267294	1		P2RY13		0.0667821	-0.0407702			2
KCNAB3	-0.527706	0.293907	-0.475065	0.359085	-0.0703263	2		RIMS3	0.267011	-0.128068	0.0745611	-0.382203	0.0930653	1		F2R		0.142663	-0.0613375			2
KCNC1	-0.3026	0.210782	-0.429331	0.354132		2		SYT16	0.405962	-0.122504	0.379902	-0.087254	-0.147626	1		SSTR3		0.145491	-0.0600629			2
KCNC2	-0.80057	-0.0428483	0.297987	0.956198	-0.148398	2		SYT9	0.223577	-0.197077	0.354521			1		DRD4		0.25955				2
CACNA2D2	-0.707049	0.186722			-0.662085	2		DLGAP2	-0.62321		0.218862	0.298419	-1	2		LGR4	-0.125668	0.128438	0.018114	0.0653479		2
KCNMA1	-0.481415	0.199918		0.594658	-1	2		SYT2	-0.920015	0.544706	-0.344874	0.923535	-0.387719	2		ADRB1	-0.113383	0.182713				2
CACNA2D1	1	0.124761	-0.704254	-0.476462	0.675623	3		DLGAP1	-0.803511	0.0463256	-0.199326	0.470489		2		RRH	-0.0666376	0.185908				2
KCNH7	0.157985	0.413818	-0.593658	0.469411		3		CDH7	-0.779394	0.184345	-0.445164		-0.370395	2		FZD6	-0.325371		-0.0678252	0.39088		2
HCN1		0.211199	-1	0.157856		3		VAMP1	-0.48701	0.178585	-0.353673	0.246922	-0.387297	2		HTR4	-0.108539	0.0676734	-0.207891	0.338852		2
KCNQ5	0.208112	0.0493519	-0.626521	0.143045		3		SYT3	-0.0837934	0.103433	-0.072134			3		GPR3	-0.182137	0.117459	-0.099109	0.133201		2
KCNMB2	0.293847		-0.125693	0.0695894	-0.311053	4		SNAP23	-0.0592115		-0.0832563		-0.0597061	3		ADORA1	-0.130924	0.0399572	-0.0929452	0.190314		2
KCNS3		0.23047	-0.323496	0.14275	-0.598412	4		SYT12	-0.0899498	0.0230324	-0.0889899		-0.0791549	3		CHRM4	-0.133568		-0.151609	0.16913		2
SCN1B	-0.114274	0.491095	-0.341392			4		RAPSN	-0.0960399		-0.13914			3		ADRA1A	0.26088	0.131146		0.46776		2
SCN4B	-0.104948	0.593015				4		STX6	-0.107265	0.0317691	-0.0851423			3		HTR2C		-0.171287		0.341577	0.32605	2
KCNQ4		0.0602732	-0.332881	-0.37538		4		CDH2	-0.173002	-0.113849	-0.0688549			3		PTH2R		-0.230114		0.195503		2
KCNJ2			-0.429007			4		STX1B	-0.164481	0.0209343			-0.0690841	3		FZD4	-0.0638116		-0.0817694	0.277861		2
KCNJ4	0.112066	0.0936838	-0.33394			4		SYNGAP1	-0.247992	0.0426679				3		P2RY1			0.0784859	0.258601		2
CACNA1A		0.180391	-0.242744		-0.25855	4		BET1				0.059501		3		P2RY14				0.243064		2
KCNK12		0.110047	-0.249712		-0.0913964	4		STX1A		0.0613588				3		CCRL2	-0.18844		-0.0470781			2
KCNG2		0.218886	-0.253996			4		BNIP1		0.0185003				3		CMKLR1	-0.178044					2
KCNJ16		0.223325	-0.235087			4		YKT6		0.0146698				3		TSHR	-0.169852					2
KCNAB1	-0.117373	0.151765		0.269653		4		SEC22C		0.0230607				3		ADCYAP1R1	-0.0771694		0.0850691			2
CACNA1D		0.0853514	-0.075457	0.347195		4		SYNGR1		0.0298719				3		GPR162	-0.0864278	0.0688133				2
KCNK1	-0.0839002			0.330086		4		SYNJ2BP	-0.0890533			0.0797647		3		FZD5	-0.11114					2
KCNIP2	-0.281793	0.030206		0.315795		4		ESYT1	-0.0999068					3		MC5R	-0.0944483					2
KCNK3	-0.253933	0.130757	-0.193401	0.220043		4		SNAP29	-0.100611					3		PITPNM3	-0.227752		0.0922529		0.181471	2
CACNB2	0.26321	0.0411679	0.160197		0.20556	4		STX8	-0.0739911	0.0310651				3		CELSR3					0.110244	2
KCNN2	0.294832	0.21892	-0.116267	0.096442	0.213359	4		GOSR2	-0.0507913					3		GPR37L1		0.0432595	0.0325274		0.216447	2
KCNIP1	-0.110572	0.343103			0.315691	4		STX7	-0.0684107					3		P2RY12			0.0353123	0.101221	0.183522	2
KCNIP4		0.134683		-0.218702	0.186136	4		SHANK3	-0.0805335					3		TACR1		-0.0973144	0.231421		0.119016	2
KCNN1	-0.300353	0.0799708				4		USE1	-0.0854936					3		OPRK1		0.092406	0.222514			2
HCN4	-0.178948					4		SYNPO				-0.131882		3		GPR88			0.195576			2
KCNK6	-0.237857					4		VAPB				-0.124925		3		PROKR2			0.277542			2
KCNA2	-0.127724	0.203767	-0.0517014		-0.0693269	4		BET1L		0.046518	-0.0485893	-0.0605097		3		S1PR3			0.105857	0.160001		2
CACNG6	-0.224445	0.226938				4		VAMP3				-0.0523744		3		GPR153	-0.0516971		0.0771617	0.101331		2
SCN8A	-0.266529	0.162413				4		NLGN2	-0.0670252				0.0918757	3		GPR161			0.0397245	0.100843		2
KCNG4		0.203136				4		VAMP4					0.117919	3		GPR61	-0.0313961			0.0680213		2
KCNS1		0.276982				4		SEC22B			-0.0722245		0.0872385	3		GPR4	0.116585					2
CACNB4		0.196272			-0.211844	4		SLITRK5	0.0670213		-0.114954		0.0873526	3		ADRA2C	0.155361		0.0573938			2
KCNT1	0.15459	0.127879			-0.135722	4		FYN	0.136735				0.224981	3		LGR6	0.1086		0.0933019			2
HCN2	-0.0557914				0.109007	4		VAMP8			0.108102		0.253091	3		GPR34		0.0456525	0.0307999			2
KCNH3		0.0598947			0.127505	4		DLG4			0.083491		0.122672	3		S1PR1		0.0569487	0.0470515			2
KCNH1	-0.0828018					4		SYNGR2			0.0970083	-0.0958588	0.138074	3		FZD3			0.0209503			2
KCNJ9	-0.056412	0.0699779				4		SYDE2	0.203014	-0.0498929	-0.159432			3		GPR173			0.0512508			2
VDAC2	-0.0769499	0.0586582				4		SYPL2	0.191863					3		GPR45	0.0527993	0.0487704	0.0969105	-0.0680191		2
KCNK13		0.143066				4		VAMP2	0.195773					3		GPR62	0.03389		0.0788057			2
VDAC3		0.124534				4		DLG5	0.0717615					3		AGTR2			0.113516			2
CACNG8		0.0905341				4		ESYT2	0.0967833					3		CELSR1			0.114941			2
CACNG7		0.0755043				4		STX16	0.129175			-0.0455116	-0.0612648	3		DRD2			0.116126			2
KCNH2		0.0612312				4		SYN3	0.0833787	-0.0301538		-0.0794242		3		NPY5R		-0.0906338	-0.0680596			2
KCNIP3	0.11593		-0.142901		0.112916	4		SEC22A	0.0426535			0.0439211	-0.148745	3		MRGPRE		-0.0597701				2
KCNJ6			-0.212336	0.138963		4		SLITRK3					-0.157405	3		EDNRB		-0.0980066				2
KCNA6			-0.0678446			4		VTI1A					-0.174804	3		GPR183		-0.105351				2
KCNJ12			-0.152788			4		CDH22	-0.0534718	-0.0518259	0.141814			3		NPSR1		-0.103379				2
KCNK4	-0.0662089		-0.117219			4		STX12	0.0641151		0.117339			3		GPR135		-0.119267	0.0303613			2
KCNK2		0.080146	-0.110343	-0.136812	-0.125686	4		STX17	0.0293755		0.158328			3		ADRB2		-0.140259				2
CLCN2	0.0997525	0.0898577	-0.0844313			4		STX3			0.0564887		-0.0630078	3		FZD9		-0.130773				2
KCNAB2		0.0947659	-0.121516			4		SNAP47			0.0904202			3		ACKR3		-0.132939	0.0560366		-0.119816	2
CACNG2		0.114995	-0.089937			4		SNAPIN			0.101813			3		PTH1R					-0.130648	2
KCNG3		0.129201	-0.0811785			4		SV2A	-0.112897	0.0597686	-0.381915	0.160566		3		OPRL1		-0.113968	0.0595313	-0.153445	-0.183193	2
DPP6	-0.565734	-0.55827	0.791629			4		STX18	-0.15442	0.0945779	-0.206879	0.0426052		3		GRM8	0.104736	-0.153362	-0.0737133	-0.0873227	-0.139534	2
CACNG3	-0.379771	0.0513025	0.421499		0.0979886	4		SYDE1	-0.238448	0.0987473	-0.243156			3		HTR1F	0.0439964		-0.0823167	-0.107234	-0.161067	2
SCN9A	-0.156778	0.0623842	0.57371	0.287719		4		DLG3		0.0611964	-0.144627			3		HRH3	-0.109059	0.0514513	-0.0886652	0.0457039	-0.192198	2
DPP10		-0.0866857	0.244125	0.0805503	0.472511	4		SYT10			-0.203888			3		HTR2A	0.0254739	0.130841	-0.109961		-0.293338	2
KCNH5	-0.0717621	-0.0608102	0.377863		0.330822	4		NSMF		0.0668154	-0.19779			3		GPR35			-0.0844308			2
CACNA1H	-0.414476	-0.140431			0.225628	4		SNAP91		0.0500247	-0.230293			3		QRFPR			-0.0921865			2
CACNG4		-0.107576	0.0582683		0.366338	4		SLITRK1			-0.130566	0.133537		3		GPR75	-0.0440619		-0.0411446			2
SCN5A	-0.101007	-0.13359			0.214969	4		SYT17	-0.127126		-0.151272	0.155006		3		ADORA2B			-0.0376085			2
KCNQ2		-0.061179				4		SYT6	-0.22205		-0.110052	-0.299855	0.173258	3		FFAR4			-0.059067			2
CLCN6		-0.0768103				4		CDH10	0.0367704	0.0210647	-0.166813	-0.165453	0.348133	3		C3AR1			-0.0482921			2
CACNA2D4		-0.0898733				4		DLGAP3		0.0435618	-0.366341	-0.119014	0.153837	3		ACKR1			-0.0519971			2
CNGB3		-0.0877573				4		SYTL2	-0.150973	0.0988453	-0.299594	0.285652	-0.26186	3		LPAR1			-0.0522856			2
CLCN7		-0.0331633	0.0398549			4		SLITRK4	-0.113838		-0.240002	0.0720492	-0.180602	3		TBXA2R	-0.15513		-0.17858			2
KCNS2		-0.0532245	0.066052			4		SYT7	-0.138716	0.0887241	-0.115214		-0.30276	3		GLP1R			-0.128585			2
KCNE4	-0.136553	-0.146639				4		CDH9	-0.25374	0.256207	-0.0795803	0.127489	-0.336622	3		CCR10			-0.146314			2
KCNH4	-0.0860396	-0.0820421				4		RIMS4	-0.11825			0.146196	-0.300504	3		NPFFR2			-0.137524			2
CACNG5	-0.0677069	-0.176866	0.0647856	0.0574727		4		SYN1	-0.209239			0.189771	-0.289573	3		CALCR			-0.216398			2
KCNH8		-0.147006	0.110065			4		CDH13	-0.189928	-0.0189831	0.25402	0.251313	-0.0771862	3		GPR182			-0.164341			2
CACNA1I	-0.0632395	-0.266523				4		DLG1	-0.074393		0.197067	0.34669		3		GRM2			-0.176484			2
KCNK18		-0.204575				4		CDH6		-0.137318		0.371203	0.131174	3		PTGDR2			-0.18584			2
KCNN4		-0.183695				4		SYT13	-0.0875686	0.0566114	0.0708428	0.504683		3		CRHR2	0.186424	-0.112658	0.187035	0.306829	-0.480101	2
KCNH6		-0.158462				4		SV2C	0.79713	-0.0238002	-0.183649	-0.500473		4		CHRM2	-0.0731399	-0.0855337			-0.651557	2
KCNU1		-0.129697				4		CDH24	1	-0.095508				4		PTGER4	-0.0759043	-0.0777798	0.105385	0.269329	-0.603226	2
SCN3A	0.121315	-0.0764386	0.41019			4		RIMS1	0.965946					4		CHRM3	-0.394908	-0.533901	0.0924753	-0.1872	-0.130143	2
HCN3		-0.0809183	0.245776			4		DLGAP4	0.0870405			0.211453	0.528754	4		SSTR1	0.0822876	-0.601319	0.251318		-0.256537	2
KCNB2	0.10507	-0.0966205	0.220305		0.100736	4		SHANK2	0.261537			-0.262209	0.711984	4		RXFP3		-0.375948	0.392195		0.229851	2
VDAC1		-0.0583874	0.235003		-0.246522	4		SYN2	0.285531				0.668081	4		GRM7		-0.299421	0.0891797	-0.114133	0.151992	2
KCNJ10	-0.0695745	0.10597	0.207029			4		CDH12	-0.0624044		-0.56249	0.125942	0.27049	4		SSTR4	-0.155813	-0.33175				2
KCNV1	-0.104521		0.13275			4		SHANK1			-0.501324			4		GABBR1	0.0868667	-0.354823				2
KCNK10			0.195112			4		SLITRK2	-0.0510344		-0.6994			4		GPR37		-0.241564	0.0700769			2
CACNB1			0.114671			4		CDH20	0.491052	0.027745	-0.500995		0.463441	4		MC4R		-0.283663				2
CLCN5			0.124124	0.0608057		4		NLGN1	0.223636	0.0458868	-0.801723	-0.368258	0.178831	4		PTGER3		-0.240477				2
KCNA4	0.232443					4										GRM1		-1	0.547083	-1		3
KCNK9	0.192403	-0.0855755				4										HCRTR1	0.150989	-0.44934	1	-0.27192		3
CLCN1	0.102609	-0.0489799				4										NPY1R	0.0593899	-0.215641	-0.0505422	-0.176013	0.496599	4
KCNA3	0.147558	-0.0656214	0.0541854	0.0735005	-0.0681043	4										HTR7			0.0851495	-0.113821	0.330767	4
CACNB3	0.201863		0.175227	-0.239842		4										RXFP1	0.0779602	-0.043845	0.0315544	-0.15024	0.352796	4
SCN2B	0.0836287		0.137279	-0.149435		4										OXTR	-0.0808386	-0.322797	0.154498	-0.431935	0.147684	4
																CHRM1	0.128069			-0.433297	0.326027	4
																GRM4		-0.151543	0.0576893	-0.385296	0.260893	4
																GPR63	0.24298	0.128492	-0.032481	-0.274997		4
																GLP2R	0.107986		0.0708664	-0.125894	0.16105	4
																SSTR2	0.133408	-0.104299		-0.0753964	0.142413	4
																GPR158	0.119881	-0.06194	0.128675	-0.115867		4
																GPR27	0.189589	-0.0815983	0.0686178	-0.228658		4
																GPRC5C	0.183311			-0.191121		4
																CX3CR1	0.0581555		0.0419467	-0.257862	0.159359	4
																HTR5A		0.143401		-0.224	0.128192	4
																NTSR2		0.0981502		-0.140321	0.122763	4
																FZD1	-0.155864		-0.0656941	-0.168547		4
																TAS1R1	-0.0759893	0.0579866	-0.0504829	-0.169808		4
																GPR146				-0.100605		4
																GPR19				-0.104164		4
																HTR1A				-0.261445		4
																MCHR1				-0.192378		4
																CRHR1	-0.231671		-0.0981992	-0.417253		4
																HRH2		-0.19424	0.0226462	-0.320285		4
																GPR85		-0.157045	0.0249746	-0.160349		4
																VIPR1	-0.119427	-0.146929		-0.176102		4
																CALCRL	0.486136			-0.196121		4
																GPR150	0.607684					4
																HCRTR2	0.41343	-0.175745	-0.163488	-0.201108		4
																OPN3	0.357899			-0.136451	0.209828	4
																GPR151	0.299026					4
																HRH1	0.319422	-0.115242		-0.133765		4
																CNR1	0.426484	-0.535578	0.0992829	-0.156846	0.470513	4
																OPRM1	0.531756	-0.329966	0.208823	-0.388436		4
																GPR6	1		-0.189649	-0.513909	0.349438	4
																ADRA1B	0.398563	-0.176806	-0.0430634	-0.290943	0.84418	4
																NPY2R	0.229644			-0.141186	0.724836	4
