## Supplemental Table S3 for "Transcriptomically-measured gene expression predicts physiological variation across single neurons in humans and mice"

### Sheet: Sheet1
Supplemental Table S3. Model coefficients missed by LASSO. Genes whose model coefficients were dropped to zero by LASSO for a given physiology model and had non-zero coefficients assigned by ridge and least-squares. As before, coefficients were filtered such that only coefficients with consistent relationships across 0.8 of 100 train-test splits are displayed, and their averaged value across thos…
Spike Width				Rheobase				Tau				FI slope				AHP
Gene	Ridge Avg Coeff	Least Sq Avg Coeff		Gene	Ridge Avg Coeff	Least Sq Avg Coeff		Gene	Ridge Avg Coeff	Least Sq Avg Coeff		Gene	Ridge Avg Coeff	Least Sq Avg Coeff		Gene	Ridge Avg Coeff	Least Sq Avg Coeff
CNGA1	0.868556	0.999556		CNGA1	-0.887549	-0.90417		CNGA1	-1	-1		CNGA1	1	1		CLCA2	-0.236414	-0.233756
CLCA2	0.882488	0.892503		CLCA2	-1	-0.869681		SCN10A	-0.458653	-0.366866		CLCA2	0.208737	0.166227		KCNG1	0.296142	0.297166
KCNG1	0.668193	0.626103		KCNG1	-0.245265	-0.188865		SCN4A	-0.237412	-0.184253		KCNG1	0.0862246	0.0616537		KCNJ15	-0.293309	-0.333908
SCN10A	-0.755228	-0.769438		SCN10A	0.185253	0.155038		KCNK7	0.378565	0.312483		SCN10A	0.223397	0.174167		KCNK7	-0.851507	-0.83824
KCNV2	-0.82896	-0.796077		KCNV2	0.111532	0.0891107		KCNN4	0.716525	0.578764		KCNV2	0.147455	0.111077		KCNN4	-0.876958	-0.865804
SCN4A	-1	-1		SCN4A	0.17139	0.145803		CNGA3	0.76887	0.602036		SCN4A	-0.135939	-0.119001		CNGA3	0.370937	0.362426
KCNJ15	0.700333	0.779472		KCNJ15	0.924039	1		KCNE2	0.634863	0.505124		KCNK7	0.218688	0.167646		KCNE2	0.213859	0.214798
KCNK7	0.458622	0.429712		KCNK7	-0.292171	-0.225116		SCN11A	-0.946762	-0.752219		KCNN4	-0.167252	-0.140415		CACNG1	1	1
CNGA3	0.339922	0.312723		CNGA3	-0.142748	-0.108526		CNGA2	-0.639316	-0.500291		KCNE2	-0.188691	-0.155844		KCNK18	0.496727	0.494012
KCNK18	-0.217228	-0.216486		KCNE2	-0.304325	-0.235181		CNGB1	-0.540828	-0.419506		KCNK18	-0.41167	-0.331038		KCNMB1	0.171614	0.174108
KCNMB1	-0.277005	-0.281402		KCNMB1	0.421634	0.335447		KCNJ13	-0.132921	-0.101837		KCNMB1	-0.198024	-0.168096		SCN11A	-0.306061	-0.297387
CNGA2	0.137742	0.124138		SCN11A	0.121718	0.102384		KCNA5	0.375209	0.299466		SCN11A	-0.360737	-0.301824		CNGA2	0.330793	0.328388
CNGB1	0.143502	0.128997		CNGB1	0.0786263	0.0640331		CNGB3	0.385538	0.298254		CNGA2	0.0856588	0.0625331		CNGB1	0.226964	0.224388
KCNJ13	-0.207163	-0.194791		KCNA5	-0.220925	-0.167215		KCNJ14	0.337952	0.261945		CLCNKA	-0.0985044	-0.0922697		CLCNKA	-0.557383	-0.557275
KCNA5	0.19376	0.176493		KCNJ5	0.218382	0.177308		KCNH2	0.10313	0.0792239		DPP6	0.0364705	0.0274427		DPP6	-0.3241	-0.31062
KCNJ5	0.220158	0.199578		CNGA4	0.201445	0.155106		CACNA2D4	0.150078	0.117381		KCNJ13	0.19955	0.155099		KCNJ13	-0.316078	-0.306011
KCNH2	-0.0467555	-0.0421428		KCNMB3	0.0596325	0.0450603		CACNG7	0.12509	0.0963041		KCNA5	0.261883	0.201585		KCNA5	-0.118492	-0.112518
CACNA2D4	-0.0783315	-0.075242		CACNA1S	-0.117544	-0.0900796		KCNH4	0.212234	0.163556		KCNJ5	0.381166	0.300593		KCNJ5	-0.307486	-0.301912
CACNG7	-0.0858721	-0.0791214		KCNK5	-0.26457	-0.227171		KCNN1	0.16259	0.125365		KCNH2	0.0767739	0.0597853		CNGB3	-0.167563	-0.160087
CNGA4	-0.206246	-0.195095		KCNK6	0.127167	0.0980065		KCNU1	0.0812906	0.0624729		CACNA2D4	0.0743431	0.0566565		KCNH2	-0.062464	-0.0598744
KCNH8	-0.173726	-0.160778		CLCN3	-0.0754001	-0.0575063		KCNE4	-0.153631	-0.117483		CACNG7	0.0532789	0.0409454		CACNG7	-0.0329684	-0.0314357
CLCNKB	-0.211266	-0.213921		KCND1	-0.0631113	-0.0481678		CACNA1S	0.236427	0.183757		KCNN1	0.036011	0.0279665		KCNH4	-0.12234	-0.117071
KCNMB3	-0.17937	-0.167743		KCNJ11	0.0530957	0.0399564		KCNK6	0.215544	0.16699		CNGA4	-0.191234	-0.150895		KCNN1	-0.0468756	-0.0445765
CACNA1S	-0.119371	-0.112533		KCNA6	0.051442	0.0392759		CLCN3	0.0861329	0.0660235		KCNMB3	-0.0889145	-0.0696339		KCNU1	-0.0849616	-0.0811476
KCND1	0.113615	0.105521		KCNH1	-0.0310101	-0.0240631		KCNH6	0.0866841	0.0663437		KCNE4	-0.315752	-0.247951		CNGA4	-0.17859	-0.171164
KCNH6	0.0592864	0.0536385		KCNQ1	-0.0373998	-0.0283087		CACNG8	-0.0840653	-0.0647523		CACNA1S	-0.223078	-0.174619		KCNH8	-0.17112	-0.163275
CACNA1D	0.0686308	0.0632482		HCN2	-0.0433081	-0.0339742		VDAC2	-0.107467	-0.0836883		KCNK5	-0.149494	-0.148938		KCNE4	-0.1041	-0.0975706
KCNJ2	0.0822379	0.0760016		KCNJ3	-0.0481207	-0.0362319		KCNC3	-0.0484591	-0.0366612		KCNK6	-0.0787925	-0.0616075		KCNK6	0.244311	0.234622
CACNG2	-0.0618648	-0.0572875		HCN4	0.086103	0.0662046		KCNJ9	-0.0449601	-0.0341989		CLCN3	-0.0906115	-0.0701391		CLCN3	0.143807	0.137923
KCNJ6	-0.0581289	-0.0535658		KCNA4	0.0521442	0.0396461		VDAC3	-0.110013	-0.0845034		KCNH6	0.0725346	0.0557166		KCND1	0.244291	0.233624
KCNJ11	0.144696	0.133634		KCNIP3	-0.0353578	-0.0262463		KCNIP1	-0.126322	-0.0971578		KCNJ2	0.0506764	0.0388484		KCNH6	0.0913825	0.0882851
KCNG4	0.148238	0.136285		SCN2B	-0.0299953	-0.0229306		CACNA1H	-0.116772	-0.0895657		CACNG2	0.0405577	0.031123		CACNA1D	0.136143	0.130188
KCNK13	0.0951508	0.088299						CACNG6	-0.106704	-0.0822067		KCNJ16	0.0629134	0.0488076		KCNJ2	0.102799	0.0997
HCN3	0.0625092	0.0571186						CACNA1F	-0.125489	-0.095722		KCNG2	-0.0473042	-0.0369524		CACNG2	0.119653	0.114207
CLCN5	0.0459944	0.0428884						KCNK15	-0.20922	-0.158929		KCNN3	-0.0288308	-0.0224666		KCNJ6	0.0604997	0.057772
KCNB1	0.0456642	0.0426678						SCN4B	-0.261703	-0.201402		KCNG3	0.0473322	0.0368079		KCNJ16	0.175644	0.167821
CACNA1A	0.0691059	0.0638548						SCN8A	-0.226986	-0.174476		KCNK4	0.0229988	0.0180272		KCNG2	0.127673	0.122495
KCNK12	0.0798019	0.0739763						KCNJ11	-0.0486172	-0.03725		VDAC3	0.0489169	0.0376589		KCNN3	0.137368	0.131846
KCNS2	0.0843902	0.0781867						KCNS1	0.154947	0.120864		KCNIP1	-0.0307098	-0.0239614		KCNG3	0.0848723	0.0818253
KCNS1	0.198761	0.182783						CACNB4	0.103207	0.0793608		CACNA1H	-0.0668193	-0.0519532		CACNA1C	0.131883	0.125994
CACNB4	0.12835	0.119537						KCNQ2	0.0786726	0.0602319		CACNG6	-0.0792926	-0.060888		KCNJ10	0.107769	0.102903
KCNQ2	0.14987	0.139408						KCNH3	-0.054575	-0.0414219		CACNA1F	0.239245	0.184477		KCNK4	0.116691	0.111232
KCNH3	-0.070394	-0.0644002						KCNH1	0.0603696	0.0461222		SCN8A	0.0791003	0.060844		CACNG8	0.107776	0.103213
CACNB1	-0.0791834	-0.0737088						KCNMA1	0.0809172	0.0622678		KCNJ11	-0.0409984	-0.0315285		VDAC2	0.0374239	0.0356905
KCNQ4	-0.0675976	-0.0633038						KCNF1	0.0604009	0.0462982		CACNA1A	-0.105742	-0.0817113		KCNJ9	0.053107	0.0503204
DPP10	-0.0570387	-0.0518927						KCNT1	0.0427718	0.032824		KCNK12	-0.0462543	-0.0358515		VDAC3	-0.0442331	-0.0423203
KCNA6	-0.0523687	-0.0480302						KCNK9	0.0800524	0.0610001		KCNS2	-0.0416262	-0.0321411		KCNK15	0.118927	0.120164
								CLCN1	0.0826642	0.0636108		KCNQ2	-0.0719882	-0.0550804		KCNK13	0.0482116	0.046302
								KCNQ1	0.0977103	0.0747253		KCNH3	-0.0627664	-0.0481851		HCN3	-0.0351216	-0.0334627
												CACNB1	-0.044058	-0.0336518		KCNS1	0.0941054	0.0907397
												KCNA6	-0.032785	-0.0251359		KCNQ2	-0.0450199	-0.0430645
												CACNA1I	-0.117634	-0.0911358		CACNB1	-0.0378835	-0.035958
												KCNAB2	-0.0743189	-0.0576766		KCNQ4	-0.0571842	-0.0548959
												CLCN6	-0.0237398	-0.0183023		CACNA1I	-0.0743779	-0.0709857
												KCNQ3	0.0506845	0.0390782		KCNAB2	-0.048794	-0.0470039
												KCNV1	0.0345424	0.025018		CLCN6	-0.0484932	-0.046062
												KCNH1	0.0314757	0.0247205		KCNAB1	-0.05316	-0.0506519
												KCNK9	-0.0481098	-0.0371902		CACNB3	-0.0374624	-0.0358225
												CLCN1	-0.0566761	-0.0439481		CACNG5	-0.0400302	-0.0380705
												KCNQ1	-0.0405582	-0.0305747		KCND3	-0.0941769	-0.0904778
												HCN2	0.0235242	0.0188948		KCNQ3	-0.0819191	-0.0779127
												CACNG4	0.0620167	0.0477916		KCNV1	-0.0946477	-0.0905308
												SCN1B	0.0588641	0.0461126		KCNK9	0.0660918	0.0635686
												CACNG3	0.0235637	0.0179848		KCNA4	0.0419762	0.0401262
												KCNA1	0.0178249	0.0139478		KCNK10	0.0716906	0.0687699
												KCNMB4	0.0366612	0.0282925		SCN3A	0.0541345	0.0516883
												CACNA2D2	0.0428052	0.0327437		SCN2B	0.047668	0.0455404
												VDAC1	0.0411617	0.0318036		KCNK1	0.0529368	0.0503397
												KCNA4	-0.0284566	-0.0221458		CLCN2	0.0283321	0.0270233
												KCNIP3	-0.0289512	-0.0221189		SCN9A	0.0362217	0.0345954
												SCN1A	-0.0448721	-0.035283
												CLCN7	-0.0181912	-0.0135616
												KCNA2	-0.0300381	-0.0233313
												SCN5A	-0.0324489	-0.0261723
												KCNK10	-0.0314475	-0.0239077
												SCN3A	-0.0321007	-0.0246109
