## Supplemental Table S4 for "Transcriptomically-measured gene expression predicts physiological variation across single neurons in humans and mice"

### Sheet: Sheet1
Supplemental Table S4. Model coefficients for relating ion channel gene expression to spike width across different training set formats. Training sets comprised of: A) cell type-averaged ion channel gene expression and spike width data (Cell type avg ion channel); B) single-cell ion channel gene expression and categorical variable that denotes cell type (Cell type+ion channels); C) and D) as in (…																Supplemental Table S1. Model coefficients for pooled mouse interneuron dataset across physiology feature models and gene sets. Average cell type coefficients for physiology feature models with mean R > 0.5 across train test splits for mouse interneuron dataset. Genes with coefficients with consistent non-zero sign across 80% of train-test splits displayed, and coefficient values are averaged acro…								Supplemental Table S1. Model coefficients for pooled mouse interneuron dataset across physiology feature models and gene sets. Average cell type coefficients for physiology feature models with mean R > 0.5 across train test splits for mouse interneuron dataset. Genes with coefficients with consistent non-zero sign across 80% of train-test splits displayed, and coefficient values are averaged acro…								Supplemental Table S1. Model coefficients for pooled mouse interneuron dataset across physiology feature models and gene sets. Average cell type coefficients for physiology feature models with mean R > 0.5 across train test splits for mouse interneuron dataset. Genes with coefficients with consistent non-zero sign across 80% of train-test splits displayed, and coefficient values are averaged acro…								Supplemental Table S1. Model coefficients for pooled mouse interneuron dataset across physiology feature models and gene sets. Average cell type coefficients for physiology feature models with mean R > 0.5 across train test splits for mouse interneuron dataset. Genes with coefficients with consistent non-zero sign across 80% of train-test splits displayed, and coefficient values are averaged acro…								Supplemental Table S1. Model coefficients for pooled mouse interneuron dataset across physiology feature models and gene sets. Average cell type coefficients for physiology feature models with mean R > 0.5 across train test splits for mouse interneuron dataset. Genes with coefficients with consistent non-zero sign across 80% of train-test splits displayed, and coefficient values are averaged acro…
Gene	A) Cell type avg ion channel	B) Cell type+ion channels	C) Sub-cell-type avg ion channel.	D) Sub-cell-type+ion channels	E) Single cells ion channel
CACNA1G					0.0533382
CLCN2					0.0997525
KCNQ5					0.208112
KCNT1					0.15459
SCN2B		0.105808		0.344624	0.0836287
CLCN1		0.10734		0.258485	0.102609
KCNIP3		0.151411		0.249483	0.11593
KCNH7				0.106364	0.157985
KCNA3				0.174465	0.147558
KCNJ4				0.232824	0.112066
CACNB2		0.109475		0.148771	0.26321
KCNK9		0.171965		0.135353	0.192403
SCN3A		0.127098		0.146663	0.121315
KCNT2		0.141107		0.449833	0.049155
CLCA2				0.374412
CNGA1				0.474824
KCNH5				0.0993283	-0.0717621
KCNB1				0.0893405
CNGB1				0.123325
CNGA2				0.111473
KCND1				0.114494
SCN5A				0.214733	-0.101007
KCNQ2				0.203058
CACNA1D				0.195328
KCNG4				0.194442
KCNK7				0.147557
KCNG1				0.150543
KCNS1				0.152105
KCNJ11				0.163153
KCNJ5				0.171884
SCN9A		0.131269		0.146357	-0.156778
KCNJ12		0.148571		0.136737
CLCN3		0.106908		0.150977
HCN3		0.111129		0.138688
KCNA5		0.166237		0.222437
KCNH6		0.177427		0.223995
CNGA3		0.135473		0.269356
KCNJ2		0.0956644		0.249404
CACNA2D1	1	0.320811	0.736564	0.865912	1
KCNMB2		0.496418		0.181691	0.293847
KCNN2		0.391193		0.221751	0.294832
CACNB3		0.227506		0.297431	0.201863
KCNA4		0.264832		0.2349	0.232443
KCNMB4		0.341589		0.260572	0.159506
SCN3B		0.402269		0.222088	0.196692
KCNN3		0.489158		0.304071	0.564819
CACNA1E		0.432078	0.180267	0.558945	0.376114
CACNA1B		0.318768		0.439122	0.228809
KCND2		0.307551		0.430501	0.211306
KCNC4		1	0.48041	0.797885	0.822366
KCNB2		0.779455		0.49774	0.10507
CACNA1C		0.543231		0.82077	0.520138
KCND3		0.85081		0.759216	0.491292
HCN2		-0.137807		-0.137269	-0.0557914
KCNH4		-0.0941002		-0.142575	-0.0860396
KCNH3		-0.161629		-0.145937
CACNB1		-0.0783874		-0.1019
CACNG2		-0.10126		-0.10998
KCNIP1				-0.284603	-0.110572
KCNJ9		-0.147541		-0.212514	-0.056412
KCNK4		-0.116208		-0.241703	-0.0662089
KCNF1					-0.10627
KCNH1					-0.0828018
CACNA1I					-0.0632395
CACNG5					-0.0677069
KCNJ10					-0.0695745
CACNG7				-0.071104
CLCN7				-0.0638215
KCNMB3				-0.0600701
KCNJ13				-0.0831825
KCNE2				-0.096945
KCNMB1				-0.105682
KCNV1				-0.124365	-0.104521
KCNK1				-0.152667	-0.0839002
VDAC2				-0.159288	-0.0769499
CLCNKB				-0.145116
KCNH8				-0.139635
CNGA4				-0.179959
KCNK18				-0.216278
DPP6				-0.135117	-0.565734
SCN8A		-0.257976		-0.392034	-0.266529
CACNG6		-0.262741		-0.348447	-0.224445
KCNK6		-0.284844		-0.362323	-0.237857
KCNC1		-0.363276		-0.316481	-0.3026
KCNN1		-0.271698		-0.282342	-0.300353
CACNA1H		-0.188977		-0.330087	-0.414476
KCNIP2		-0.165301		-0.343742	-0.281793
KCNK3		-0.1459		-0.258095	-0.253933
KCNV2		-0.182572		-0.454038
CACNA2D3				-0.532805	-0.101669
SCN4A				-0.462049
KCNIP4				-0.347838
SCN10A				-0.378756
DPP10		-0.459426		-0.325431
SCN1B		-0.365147		-0.382234	-0.114274
KCNA6		-0.225914		-0.202087
KCNS3		-0.255602		-0.177708
CACNA1A		-0.20046		-0.250707
HCN1		-0.21867		-0.30777
KCNE4		-0.334526		-0.213751	-0.136553
KCNA2		-0.248468		-0.292572	-0.127724
SCN4B		-0.200772		-0.248544	-0.104948
HCN4		-0.240168		-0.220689	-0.178948
KCNAB1		-0.219204		-0.172251	-0.117373
KCNAB3		-0.958942	-1	-0.687628	-0.527706
KCNC2		-0.688449	-0.660667	-0.827531	-0.80057
KCNMA1		-0.361386		-0.562302	-0.481415
CACNG3		-0.533746		-0.543481	-0.379771
KCNA1		-0.55054		-0.475826	-0.31498
KCNJ3		-0.585311		-0.440649	-0.506399
KCNQ3		-0.665498		-0.556689	-0.525464
CACNA2D2		-0.908808		-1	-0.707049
KCNC3		-0.774404		-0.768003	-0.6654
SCN1A		-0.690897		-0.749186	-0.443201
