## Supplemental Table S5 for "Transcriptomically-measured gene expression predicts physiological variation across single neurons in humans and mice"

### Sheet: Sheet1
Supplemental Table S5. Average model coefficients for within-Sst and Pvalb models for mouse interneuron dataset. Genes with coefficients with consistent non-zero sign across 80% of train-test splits displayed, and coefficient values are averaged across 100 train-test splits. Models highlighted in text shown for different gene sets and physiology features.
Spike width: ion channels				Synaptic: spike width				Rheobase: GPCR
Gene	Sst Spike Width Avg Coeff	Pvalb Spike Width Avg Coeff		Gene	Sst Spike Width Avg Coeff	Pvalb Spike Width Avg Coeff		Gene	Sst Spike Width Avg Coeff	Pvalb Spike Width Avg Coeff
KCNB2	0.438512			SYT16	0.474588	0.310686		CRHR1
KCND3	0.366204	0.0819799		SEC22B	-0.0774736	0.0815663		GPR22	-0.112381
KCNH7		-0.3019		CDH24				VIPR1
KCNK2				NSMF	-0.150883			HTR2A	-0.647999
CACNA1I	-0.141265			SYT17		0.124327		ADRB1		-0.346356
KCNQ5	-0.21367			SEC22A	0.0540891	0.102501		CELSR2		-0.268746
KCNC4	0.706485			SLITRK5		0.107547		DRD1		-0.432134
KCND2	1	0.605851		SYN3		0.30816		LGR5		-0.437291
CACNA2D1				SYNPO		0.170151		CHRM4	-0.110252	-0.356522
SCN3B	0.301027	0.604681		SYNPR		0.21383		LGR4	-0.128016	-0.438978
KCNJ6	-0.153008	0.318068		VAMP8		0.244461		LPAR6	-0.461492	-0.66943
CLCN1		0.100223		CDH9	0.0427419	-0.154463		FZD4		-0.68397
SCN9A		0.11711		SYT9	0.230202			GPRC5B		-0.710156
HCN3	0.0558548	0.182986		CDH4	0.287886			GPR176	-0.0921091
SCN2B	0.081782	0.186585		RIMS1	0.269109			HRH3		-0.378786
KCNH6		0.26278		STX1A	0.201991			NPY1R
CLCN3		0.216755		DOC2A	0.238127			ADCYAP1R1	-0.603844
KCNJ11		0.227342		RIMS3	0.234468			OPRD1	-0.642909	-0.144346
CACNA1E	0.213271	0.0536225		STX2	0.0748096			CHRM3	-0.119046
KCNA4	0.0745556			STX17	0.0647746			HTR5A	-0.0998327
KCNIP3		0.0874276		SYTL5	0.0569696			GPR83	-0.0579335
KCNMB2	0.318167	0.169171		BET1	0.122365			OPRL1	-0.078708
KCNK9	0.309168			ESYT2	0.142602			F2RL2	-0.345271
CACNB3	0.204582			GOSR1	0.142171			HTR4	-0.358655
CACNG4	0.135592			DLG2	0.79231			LPAR1	-0.272103
KCNN3	0.336265	0.178622		SV2B	0.497615			PTGDR2	-0.255811
KCNMB4	0.295057	-0.12326		SYNDIG1	0.0778674	0.643836		ADORA1	-0.219413
SCN3A	0.135555			SYT5	0.394499	0.416914		CELSR3	-0.203824
CACNG5	0.154841			CDH8	0.118841			CCKBR	-0.187208
KCNIP1				CDH11	0.236051			ACKR3	-0.173602
KCNJ3	-0.480082			STX6				C3AR1	-0.16872
KCNIP2	-0.160848			SYT1				FZD1
KCNK3	-0.115928	0.107156		CDH7	-1	-0.288668		HTR7
HCN2				SYT2		-1		GRM4	-0.19618	-0.231053
KCNK4				CDH18	-0.274148	-0.410914		TAS1R1	-0.146545	-0.223701
KCNS2				VAMP1	-0.164514	-0.242658		GPR3	-0.0940959	-0.0976079
CACNG3		0.15343		SNAP91		-0.471153		GPR68	-0.129172	-0.120705
KCNIP4		0.172874		ESYT1		-0.311934		GPR61		-0.189302
KCNA6	-0.113048	0.126121		SYNGAP1	-0.122073	-0.242886		PITPNM3		-0.137992
KCNC2				CDH12	-0.0587923			GPR27	0.325181
KCNE4				CDH2	-0.29495	-0.145134		DRD2	0.271058
KCNT2				STX1B	-0.214565	-0.186089		LGR6	0.280258
KCNAB1		-0.340225		DLGAP2	-0.32249			GPR85	0.0770451
KCNC3	-0.365211	-0.532342		NLGN1	-0.325243			GPR88	0.175049
CACNA1A		-0.693029		BET1L	-0.269547			OPN3	0.151583
SCN8A	-0.261276	-1		CDH13	-0.225983			TACR1	1
KCNAB3	-0.70461			SNAPIN	0.103903			GPR150	0.654562
DPP10	-0.748203	-0.0854927		SLITRK2	-0.134768			GABBR1	0.515485
KCNC1	-0.608855	-0.501879		BNIP1	-0.0892793			HCRTR1	0.570642
CLCN6				CDH22				CNR1	0.454558	0.186812
KCNN2	0.074659	-0.0548954		SYT6				GRM8	0.386287
CACNA2D3		-0.117737		CDH20	-0.143745			CRHR2	0.445819
KCNT1		-0.123201		DLG3	-0.155209			GPR161	0.449941
KCNB1		-0.0979044		NLGN2	-0.163396			HTR6
KCNG3		-0.0971408		RIMS4	-0.0569023			NPY2R
KCNK10		-0.0972812		YKT6	-0.0647922			RXFP1	-0.122883
CACNB1		-0.0837926		SHANK3	-0.0912344			ADRA1A	0.206354
KCNH5		-0.0857465		SYT12	-0.086216			HTR2C	0.212013
KCNK13		-0.31099		SYTL2	-0.0865991			OPRM1	0.427395	1
SCN4B		-0.474315		SNAP23	-0.122941			GRM7	0.189241	0.323062
VDAC3		-0.355475		DOC2B	-0.104776			PTH2R		0.494842
CACNG7		-0.20094		PRR7	-0.104132			ADRA1B		0.409942
CACNA1B		-0.235413		SYT10				GPR34		0.401098
KCNA2		-0.265497		FYN				GPR45	0.122309	0.245768
CACNG6	-0.21277	-0.136804		SYT13				EDNRB		0.191748
SCN1A	-0.134486	-0.258794		NLGN3				GPR62		0.209626
KCNF1		0.146447		SHANK2				GRM1	0.496637	0.37155
HCN1				STX3	0.0879223	-0.159599		SSTR1	0.233673	0.772313
KCNMA1				CDH10		-0.126711
KCNN1				DLGAP3	-0.0706879	-0.148431
KCNA1	-0.356424			SV2C	-0.0713001	-0.129091
KCNQ4	-0.144046
SCN1B	-0.148426
CACNA2D2	-0.320048
KCNS3	-0.297608	-0.0591375
KCNJ9	-0.0727878
KCNK12	-0.0777393
CACNG2	-0.164991
KCNAB2	-0.115676
KCNQ3	-0.135312
