## Supplemental Table S6 for "Transcriptomically-measured gene expression predicts physiological variation across single neurons in humans and mice"

### Sheet: Sheet1
Supplemental Table S6. Model coefficients for human pyramidal neuron dataset for spike width model. Average cell type coefficients for spike width model, which had mean R > 0.5 across train test splits for human pyramidal neuron dataset. Genes with coefficients with consistent non-zero sign across 80% of train-test splits displayed, and coefficient values are averaged across 100 train-test splits.
Gene	Spike Width Avg Coeff
KCNA1	-0.102932
KCND3	-0.306134
CACNB3	-0.181855
KCNH4	-0.238602
KCNN2	-0.515637
KCNG3	-0.74064
KCND2	-0.690719
SCN1A	-0.699914
KCNAB1	1
CNGB1	0.802819
KCNK2	0.740207
KCNH7	0.511546
KCNK9	0.158147
CACNA1G	0.245852
CACNG8	0.266024
DPP10	0.27687
