## Supplemental Table S7 for "Transcriptomically-measured gene expression predicts physiological variation across single neurons in humans and mice"

### Sheet: Sheet1
Supplemental Table S7. Model coefficients for mouse interneuron vs. human pyramidal neuron models predicting spike width from ion channel gene expression. Average cell type coefficients for spike width model, which had mean R > 0.5 across train test splits for human pyramidal neuron dataset. Genes with coefficients with consistent non-zero sign across 80% of train-test splits displayed, and coeff…
Gene	Mouse interneuron Spike Width Avg Coeff	Human pyramidal neuron Spike Width Avg Coeff
SCN1A	-0.443201	-0.699914
KCNG3		-0.74064
KCND2	0.211306	-0.690719
KCNN2	0.294832	-0.515637
KCNC2	-0.80057
CACNA2D2	-0.707049
KCNC3	-0.6654
CACNA1H	-0.414476
CACNG3	-0.379771
DPP6	-0.565734
KCNMA1	-0.481415
KCNJ3	-0.506399
KCNAB3	-0.527706
KCNQ3	-0.525464
KCNA1	-0.31498	-0.102932
KCNIP2	-0.281793
KCNC1	-0.3026
KCNN1	-0.300353
KCNK3	-0.253933
SCN8A	-0.266529
CACNG6	-0.224445
KCNK6	-0.237857
KCNH4	-0.0860396	-0.238602
KCNH1	-0.0828018
KCNK1	-0.0839002
HCN2	-0.0557914
KCNJ9	-0.056412
CACNA1I	-0.0632395
CACNG5	-0.0677069
KCNK4	-0.0662089
VDAC2	-0.0769499
KCNH5	-0.0717621
KCNJ10	-0.0695745
HCN4	-0.178948
SCN9A	-0.156778
KCNA2	-0.127724
KCNE4	-0.136553
KCNIP1	-0.110572
SCN1B	-0.114274
CACNA2D3	-0.101669
SCN5A	-0.101007
KCNF1	-0.10627
KCNV1	-0.104521
SCN4B	-0.104948
KCNAB1	-0.117373	1
CNGB1		0.802819
KCNK2		0.740207
CACNA2D1	1
KCNC4	0.822366
KCND3	0.491292	-0.306134
CACNA1C	0.520138
KCNN3	0.564819
KCNH7	0.157985	0.511546
CACNA1G	0.0533382	0.245852
CACNG8		0.266024
DPP10		0.27687
KCNK9	0.192403	0.158147
CACNA1E	0.376114
CACNB2	0.26321
KCNMB2	0.293847
CACNA1B	0.228809
KCNA4	0.232443
KCNQ5	0.208112
SCN3B	0.196692
CACNB3	0.201863	-0.181855
KCNA3	0.147558
KCNMB4	0.159506
KCNT1	0.15459
KCNT2	0.049155
SCN3A	0.121315
KCNIP3	0.11593
KCNJ4	0.112066
SCN2B	0.0836287
CLCN2	0.0997525
CLCN1	0.102609
KCNB2	0.10507
